# Differential retinal ganglion cell resilience to optic nerve injury across vertebrate species

**DOI:** 10.1101/2025.03.19.644129

**Authors:** Julie D. De Schutter, Anyi Zhang, Pieter-Jan Serneels, Lieve Moons, Luca Masin, Steven Bergmans

## Abstract

Optic neuropathies comprise a diverse group of disorders that ultimately lead to retinal ganglion cell (RGC) degeneration. Despite varying etiologies, these conditions share a conserved pathological progression: axonal damage in the optic nerve triggers progressive RGC degeneration. Understanding species-specific differences in neuronal resilience is critical for identifying key survival mechanisms and potential neuroprotective targets. In this study, we compare RGC densities and survival rates following optic nerve crush (ONC) in three vertebrate models—mice, zebrafish, and killifish—under standardized experimental conditions. Transcriptomic analysis confirmed that, similar to RBPMS in mice, Rbpms2 serves as a pan-RGC marker in zebrafish and killifish. Using these markers, we reveal significant species-specific differences in RGC density, with fish species exhibiting over a five-fold higher density than mice at equivalent life stage. Killifish also show an age-dependent decline in RGC density. Furthermore, we identify distinct injury responses across species: mice undergo rapid degeneration, losing ∼80% of their RGCs by day 14 after ONC; zebrafish maintain full RGC retention for two weeks before experiencing a loss of ∼12%; and killifish display a biphasic response to ONC, with young adults retaining two-thirds of their RGCs by day 21, while older fish exhibit a more pronounced second wave of RGC loss, ultimately preserving just over half of their RGCs by 21 days after injury. These findings highlight fundamental differences in neuroprotective capacity among species, providing a comparative framework to uncover molecular mechanisms governing RGC survival and to identify therapeutic strategies for treating optic neuropathies and neurodegeneration across diverse pathologies.
