## Supplementary table 1 for "Differential retinal ganglion cell resilience to optic nerve injury across vertebrate species"

### Sheet: Sheet1
Species	Age	Count (cells)	SEM of count	Area (mm²)	SEM of area	Density (cells/mm²)	SEM of density
Mouse	8 weeks	44498.5	469.67	14.01	0.21	3178.61	25.82
Zebrafish	21 weeks	66261.5	2418.9	3.82	0.14	17389.6	300.59
Killifish	6 weeks	74596.5	2121.5	4.22	0.13	17769.2	271.57
Killifish	18 weeks	132159	3477.15	9.52	0.39	14040.9	255.23
