## Supplementary table 2 for "Differential retinal ganglion cell resilience to optic nerve injury across vertebrate species"

### Sheet: Sheet1
Species	Age	Condition	Dpi	Count (cells)	P25 of count	P75 of count	Area (mm²)	P25 of area	P75 of area	Density (cells/mm²)	P25 of density	P75 of density
Mouse	8 weeks	Uninjured	Uninjured	44441.5	44215.8	45244.8	13.97	13.67	14.4	3167.64	3137.66	3221.9
Mouse	8 weeks	ONC	7dpi	18539	17361.2	19529.2	14.58	14.25	14.73	1288.34	1193.16	1326.36
Mouse	8 weeks	ONC	14dpi	8547	7556	8885	13.83	13.58	15.17	598.52	578.01	601.57
Zebrafish	21 weeks	Uninjured	Uninjured	67947	60013.5	73721.5	3.75	3.54	4.07	17871.6	16367.4	18341.1
Zebrafish	21 weeks	ONC	7dpi	62698.5	53710.2	70139.8	3.69	3.42	3.93	17334	16127.8	18521
Zebrafish	21 weeks	ONC	14dpi	63337	54850.5	66506.5	3.67	3.31	3.83	17016.3	16629.8	17710.5
Zebrafish	21 weeks	ONC	21dpi	54305	48969	60628	3.47	3.27	3.7	15433.4	14711.5	15781.8
Killifish	6 weeks	Uninjured	Uninjured	77184	68316.5	82613	4.31	3.9	4.71	17800.7	17020.8	18889.8
Killifish	6 weeks	Age-matched control	4dpi	85962	78304	92133	4.62	4.32	5.02	18124.8	17214	19509.3
Killifish	6 weeks	ONC	4dpi	67110.5	63637	71096.8	4.69	4.45	4.8	14395.8	13675.3	14902.7
Killifish	6 weeks	Age-matched control	7dpi	89608.5	81617.8	93230	4.83	4.58	5.04	18736.3	18079.5	18963.1
Killifish	6 weeks	ONC	7dpi	69922	62256.5	75306.2	4.82	4.49	5.18	14150.5	13647.1	14700.1
Killifish	6 weeks	Age-matched control	14dpi	89670.5	86198.8	95688.2	5.08	4.85	5.38	18241.3	17722.2	18388.9
Killifish	6 weeks	ONC	14dpi	62186	57718	68971	5.16	4.72	5.64	12193.2	11421.3	12853.9
Killifish	6 weeks	Age-matched control	21dpi	97624	94022.5	99784.5	5.64	5.44	5.95	17384.9	16056.3	17603.7
Killifish	6 weeks	ONC	21dpi	68128	64227	72041	5.66	5.44	5.81	11660.7	11127	12912.9
Killifish	18 weeks	Uninjured	Uninjured	131355	123020	137174	9.38	8.55	10.05	14255.3	13276.9	14691.4
Killifish	18 weeks	Age-matched control	4dpi	122506	111870	128308	8.27	7.76	8.78	14749.1	13819.2	15489.7
Killifish	18 weeks	ONC	4dpi	108085	100933	115219	9.07	8.21	9.65	12196.9	11054.2	13002
Killifish	18 weeks	Age-matched control	7dpi	126589	119712	129948	8.79	7.97	9.54	15123.9	12656.7	15286.7
Killifish	18 weeks	ONC	7dpi	103142	91111.5	108191	8.66	8.04	9.26	11678.6	11056.9	12245.6
Killifish	18 weeks	Age-matched control	14dpi	109090	106971	114300	7.94	7.65	8.38	14055.7	12249.9	15203.1
Killifish	18 weeks	ONC	14dpi	66792.5	61082.2	74705.8	8.63	7.85	9.62	7458.44	6949.03	8353.55
Killifish	18 weeks	Age-matched control	21dpi	123142	117506	125927	8.8	8.44	9.02	13977.4	13357.4	15066.5
Killifish	18 weeks	ONC	21dpi	70321.5	56458.8	77548.8	8.79	8.06	9.85	7885.56	6991.13	8286.07
