## Supplementary table 3 for "Differential retinal ganglion cell resilience to optic nerve injury across vertebrate species"

### Sheet: Sheet1
Group 1	Group 2	Statistic	p-value
06w_00dpi	06w_04dpi	436	<0.0001
06w_00dpi	06w_07dpi	384	<0.0001
06w_00dpi	06w_14dpi	420	<0.0001
06w_00dpi	06w_21dpi	473	<0.0001
06w_00dpi	18w_00dpi	327	0.3308
06w_00dpi	18w_04dpi	350	<0.0001
06w_00dpi	18w_07dpi	328	<0.0001
06w_00dpi	18w_14dpi	280	<0.0001
06w_00dpi	18w_21dpi	336	<0.0001
06w_04dpi	06w_07dpi	162	0.0396
06w_04dpi	06w_14dpi	228	<0.0001
06w_04dpi	06w_21dpi	242	0.0001
06w_04dpi	18w_00dpi	2	<0.0001
06w_04dpi	18w_04dpi	72	0.1672
06w_04dpi	18w_07dpi	109	0.5617
06w_04dpi	18w_14dpi	159	<0.0001
06w_04dpi	18w_21dpi	192	<0.0001
06w_07dpi	06w_14dpi	183	0.0007
06w_07dpi	06w_21dpi	185	0.0093
06w_07dpi	18w_00dpi	0	<0.0001
06w_07dpi	18w_04dpi	45	0.0272
06w_07dpi	18w_07dpi	66	0.3681
06w_07dpi	18w_14dpi	136	0.0001
06w_07dpi	18w_21dpi	166	<0.0001
06w_14dpi	06w_21dpi	109	0.4967
06w_14dpi	18w_00dpi	0	<0.0001
06w_14dpi	18w_04dpi	3	<0.0001
06w_14dpi	18w_07dpi	19	0.0006
06w_14dpi	18w_14dpi	126	0.0051
06w_14dpi	18w_21dpi	162	0.0005
06w_21dpi	18w_00dpi	0	<0.0001
06w_21dpi	18w_04dpi	17	<0.0001
06w_21dpi	18w_07dpi	34	0.0028
06w_21dpi	18w_14dpi	148	0.0017
06w_21dpi	18w_21dpi	180	0.0006
18w_00dpi	18w_04dpi	240	<0.0001
18w_00dpi	18w_07dpi	234	<0.0001
18w_00dpi	18w_14dpi	200	<0.0001
18w_00dpi	18w_21dpi	240	<0.0001
18w_04dpi	18w_07dpi	104	0.1654
18w_04dpi	18w_14dpi	130	<0.0001
18w_04dpi	18w_21dpi	156	<0.0001
18w_07dpi	18w_14dpi	118	0.0001
18w_07dpi	18w_21dpi	142	<0.0001
18w_14dpi	18w_21dpi	57	0.8691
